# Differences in berry primary and secondary metabolisms identified by transcriptomic and metabolic profiling of two table grape color somatic variants

**DOI:** 10.1101/861120

**Authors:** Claudia Santibáñez, Carlos Meyer, Litsy Martínez, Tomás Moyano, John Lunn, Regina Feil, Zhanwu Dai, David Carrasco, Rosa Arroyo-García, Ghislaine Hilbert, Christel Renaud, Serge Delrot, Fabiane Manke-Nachtigall, Rodrigo Gutiérrez, José Tomás Matus, Eric Gomès, Patricio Arce-Johnson

## Abstract

Anthocyanins are flavonoids responsible for the color of berries in skin-pigmented grapevine (*Vitis vinifera* L.). Due to the widely adopted vegetative propagation of this species, somatic mutations occurring in meristematic cell layers can be fixed and passed into the rest of the plant when cloned. In this study we focused on the transcriptomic and metabolic differences between two color somatic variants. Using microscopic, metabolic and mRNA profiling analyses we compared the table grape cultivar (cv.) ‘Red Globe’ (RG, with purplish berry skin) and cv. ‘Chimenti Globe’ (CG, with a contrasting reddish berry skin color). As expected, significant differences were found in the composition of flavonoids and other phenylpropanoids, but also in their upstream precursors’ shikimate and phenylalanine. Among primary metabolites, sugar phosphates related with sucrose biosynthesis were less accumulated in cv. ‘CG’. The red-skinned cv. ‘CG’ only contained di-hydroxylated anthocyanins (i.e. peonidin and cyanidin) while the tri-hydroxylated derivatives malvidin, delphinidin and petunidin were absent, in correlation to the reddish cv. ‘CG’ skin coloration. Transcriptomic analysis showed alteration in flavonoid metabolism and terpenoid pathways and in primary metabolism such as sugar content. Eleven *flavonoid 3’5’-hydroxylase* gene copies were down-regulated in cv. ‘CG’. This family of cytochrome P450 oxidoreductases are key in the biosynthesis of tri-hydroxylated anthocyanins. Many transcription factors appeared down-regulated in cv. ‘CG’ in correlation to the metabolic and transcriptomic changes observed. The use of molecular markers and its confirmation with our RNA-seq data showed the exclusive presence of the null *MYBA2* white allele (i.e. homozygous in both L1 and L2 layers) in the two somatic variants. Therefore, the differences in *MYBA1* expression seem sufficient for the skin pigmentation differences and the changes in MYBA target gene expression in cv. ‘Chimenti Globe’.
