## Supplemental Dataset 3 for "Differences in berry primary and secondary metabolisms identified by transcriptomic and metabolic profiling of two table grape color somatic variants"

### Sheet: VERAISON
VERAISON
	Row.names	log2FoldChange	pvalue	padj	V2	V3	V4	V5	V6	V7	V8	V9	V10	V11
38	VIT_200s0203g00070	-1.58103	0.00261997	0.0307098	r2r3-myb transcription	362	gi|225468618|ref|XP_002266049|PREDICTED: uncharacterized protein LOC100245492 [Vitis vinifera]	XP_002266049	1.0658e-175	85	63424	362	311	NA
532	VIT_202s0033g00380	-1.25932	1.4553e-05	0.000529005	MYBA8	63	gi|114213477|dbj|BAF31138|myb-related transcription factor VvMYBA22-cs [Vitis vinifera] >gi|118772091|gb|ABL14065| R2R3 MYB transcription factor [Vitis vinifera]	BAF31138	8.0279e-26	100	13435	63	63	NA
533	VIT_202s0033g00410	-0.947815	0.000137519	0.00327387	MYBA1	250	gi|47232542|dbj|BAD18977|myb-related transcription factor VvMYBA1 [Vitis vinifera] >gi|47232552|dbj|BAD18987| myb-related transcription factor [Vitis vinifera] >gi|47232554|dbj|BAD18980| myb-related transcription factor [Vitis vinifera] >gi|82623180|gb|ABB87018| transcription factor MybA [Vitis vinifera] >gi|109659802|dbj|BAE96747| myb-related transcription factor [Vitis vinifera] >gi|109659806|d…	BAD18977	1.9324e-142	100	52387	250	250	NA
962	VIT_205s0049g01020	0.716485	1.10294e-10	1.83994e-08	MYB15	253	gi|225433136|ref|XP_002285193|PREDICTED: myb-related protein Myb4 [Vitis vinifera] >gi|147792450|emb|CAN63580| hypothetical protein VITISV_029015 [Vitis vinifera] >gi|296083656|emb|CBI23645| unnamed protein product [Vitis vinifera]	XP_002285193	4.7691e-124	87	4614	253	222	NA
1585	VIT_208s0007g00360	0.873215	1.12254e-05	0.000423708	myb domain protein 3r-5	382	gi|225440364|ref|XP_002270472|PREDICTED: uncharacterized protein LOC100256181 [Vitis vinifera]	XP_002270472	0	100	78719	382	382	NA
2871	VIT_214s0066g01090	3.40317	2.30184e-05	0.000763795	MYB24	214	gi|225452426|ref|XP_002277118|PREDICTED: myb-related protein 305 [Vitis vinifera] >gi|147795417|emb|CAN77103| hypothetical protein VITISV_018445 [Vitis vinifera] >gi|296087649|emb|CBI34905| unnamed protein product [Vitis vinifera]	XP_002277118	9.4623e-105	100	39727	189	189	NA
2977	VIT_214s0108g00830	-0.96889	2.96902e-05	0.000929199	MYB30B	327	gi|225452821|ref|XP_002283575|PREDICTED: myb-related protein 306 isoform 1 [Vitis vinifera]	XP_002283575	0	97	66088	327	319	NA
2995	VIT_214s0108g01080	-1.84992	4.41658e-05	0.00128019	MYB141	275	gi|225452873|ref|XP_002283843|PREDICTED: uncharacterized protein LOC100245564 [Vitis vinifera]	XP_002283843	4.5874e-116	80	43547	275	222	NA
3538	VIT_217s0000g09080	-1.54571	6.25431e-06	0.00025853	MYB147	328	gi|225456920|ref|XP_002278063|PREDICTED: transcription factor MYB39 [Vitis vinifera]	XP_002278063	3.6623e-175	94	63284	325	307	NA
4010	VIT_219s0090g00590	1.30283	0.00163701	0.0218315	MYB162	381	gi|225460941|ref|XP_002278003|PREDICTED: uncharacterized protein LOC100262343 [Vitis vinifera]	XP_002278003	0	89	68823	378	340	NA
385	VIT_201s0146g00260	1.44478	0.00178748	0.0233711	bidirectional sugar transporter n3-like	215	gi|225425180|ref|XP_002264875|PREDICTED: bidirectional sugar transporter SWEET15 [Vitis vinifera] >gi|296088717|emb|CBI38167| unnamed protein product [Vitis vinifera]	XP_002264875	1.1982e-93	91	36047	198	182	NA
3417	VIT_217s0000g00830	1.32949	7.58786e-17	5.45275e-14	bidirectional sugar transporter sweet14-like	228	gi|225456416|ref|XP_002284244|PREDICTED: bidirectional sugar transporter SWEET10 [Vitis vinifera] >gi|297734467|emb|CBI15714| unnamed protein product [Vitis vinifera]	XP_002284244	7.5142e-70	78	28167	191	149	NA
3764	VIT_218s0001g15330	0.910073	5.64054e-06	0.000235767	bidirectional sugar transporter sweet1-like	248	gi|225457803|ref|XP_002265836|PREDICTED: bidirectional sugar transporter SWEET1 [Vitis vinifera] >gi|302142751|emb|CBI19954| unnamed protein product [Vitis vinifera]	XP_002265836	2.9554e-122	91	45662	248	227	NA
907	VIT_205s0020g03140	1.87005	2.15911e-09	2.60263e-07	hexose transporter	536	gi|225432612|ref|XP_002281683|PREDICTED: sugar transport protein 13 [Vitis vinifera] >gi|66016961|gb|AAT09979| hexose transporter [Vitis vinifera] >gi|297737025|emb|CBI26226| unnamed protein product [Vitis vinifera] >gi|310877796|gb|ADP37129| hexose transporter [Vitis vinifera]	XP_002281683	0	98	1051	523	516	NA
2357	VIT_211s0149g00050	0.570231	0.000731003	0.0120736	hexose transporter	526	gi|225463004|ref|XP_002264616|PREDICTED: sugar transport protein 7 [Vitis vinifera] >gi|296084583|emb|CBI25604| unnamed protein product [Vitis vinifera] >gi|310877792|gb|ADP37127| putative hexose transporter [Vitis vinifera]	XP_002264616	0	90	95114	526	475	NA
3786	VIT_218s0072g00440	-1.37057	4.58201e-07	2.72644e-05	sterol 3-beta-glucosyltransferase	504	gi|225460650|ref|XP_002265312|PREDICTED: UDP-sugar-dependent glycosyltransferase 52-like [Vitis vinifera]	XP_002265312	0	100	96596	473	473	NA
2745	VIT_214s0030g00340	-0.665285	0.00160365	0.0215249	sugar transporter	451	gi|298205019|emb|CBI34326|unnamed protein product [Vitis vinifera]	CBI34326	0	92	85247	471	435	NA
2740	VIT_214s0006g02720	-0.389698	0.00498483	0.0489677	plastidic glucose transporter 4	542	gi|225452080|ref|XP_002284052|PREDICTED: plastidic glucose transporter 4 [Vitis vinifera] >gi|51574116|gb|AAU07980| plastid hexose transporter [Vitis vinifera] >gi|296087262|emb|CBI33636| unnamed protein product [Vitis vinifera]	XP_002284052	0	94	10135	542	513	NA
3009	VIT_214s0108g01590	-0.476712	0.000615224	0.0106355	udp-glucose dehydrogenase	79	gi|296082993|emb|CBI22294|unnamed protein product [Vitis vinifera]	CBI22294	5.4758e-37	100	171	79	79	NA
3131	VIT_215s0046g01430	-0.751347	0.000350669	0.0068463	apospory-associated protein c	312	gi|225454434|ref|XP_002280220|PREDICTED: putative glucose-6-phosphate 1-epimerase [Vitis vinifera] >gi|297745389|emb|CBI40469| unnamed protein product [Vitis vinifera]	XP_002280220	0	100	64947	312	312	NA
3289	VIT_216s0039g02230	-3.45925	1.17121e-52	7.29433e-49	udp-glucose:flavonoid 3-o-glucosyltransferase	456	gi|225454815|ref|XP_002277035|PREDICTED: anthocyanidin 3-O-glucosyltransferase 2 [Vitis vinifera] >gi|297737335|emb|CBI26536| unnamed protein product [Vitis vinifera]	XP_002277035	0	92	86248	456	421	NA
3513	VIT_217s0000g07640	-0.660981	7.79369e-05	0.00206257	adp-glucose pyrophosphorylase-like protein	415	gi|225457154|ref|XP_002283703|PREDICTED: mannose-1-phosphate guanyltransferase alpha isoform 1 [Vitis vinifera] >gi|297733847|emb|CBI15094| unnamed protein product [Vitis vinifera]	XP_002283703	0	97	82624	415	403	NA
453	VIT_202s0025g01580	0.605884	0.000729409	0.012071	udp-glucose 4-epimerase	348	gi|147811171|emb|CAN63477|hypothetical protein VITISV_009458 [Vitis vinifera] >gi|297742346|emb|CBI34495| unnamed protein product [Vitis vinifera]	CAN63477	0	100	72391	348	348	NA
2295	VIT_211s0052g01600	0.770916	0.0042344	0.0433132	udp-glucose:flavonoid 3-o-glucosyltransferase	459	gi|225446152|ref|XP_002271025|PREDICTED: anthocyanidin 3-O-glucosyltransferase 2 [Vitis vinifera] >gi|297735336|emb|CBI17776| unnamed protein product [Vitis vinifera]	XP_002271025	0	94	8856	459	434	NA
2296	VIT_211s0052g01630	1.64555	1.50607e-09	1.90131e-07	udp-glucose:flavonoid 3-o-glucosyltransferase	480	gi|297735333|emb|CBI17773|unnamed protein product [Vitis vinifera]	CBI17773	0	93	91887	480	450	NA
2423	VIT_212s0055g00180	-1.2592	0.00367432	0.0389093	udp-glucose flavonoid 3-o-glucosyltransferase 6-like	476	gi|225447761|ref|XP_002264883|PREDICTED: UDP-glucose flavonoid 3-O-glucosyltransferase 6-like [Vitis vinifera]	XP_002264883	0	97	95581	476	464	NA
2424	VIT_212s0055g00200	-1.94079	6.82444e-06	0.000278401	udp-glucose flavonoid 3-o-glucosyltransferase 6-like	476	gi|359485941|ref|XP_003633360|PREDICTED: UDP-glucose flavonoid 3-O-glucosyltransferase 6-like [Vitis vinifera] >gi|296081471|emb|CBI19994| unnamed protein product [Vitis vinifera]	XP_003633360	0	97	95058	476	464	NA
2425	VIT_212s0055g00290	-1.49584	1.12498e-10	1.86011e-08	udp-glucose flavonoid 3-o-glucosyltransferase 6-like	932	gi|225447769|ref|XP_002265234|PREDICTED: UDP-glucose flavonoid 3-O-glucosyltransferase 6 [Vitis vinifera]	XP_002265234	0	97	94325	468	456	NA
2426	VIT_212s0055g00310	-1.52753	2.67867e-07	1.7258e-05	udp-glucose flavonoid 3-o-glucosyltransferase 6-like	468	gi|359485953|ref|XP_002265306|PREDICTED: UDP-glucose flavonoid 3-O-glucosyltransferase 6 [Vitis vinifera]	XP_002265306	0	97	94058	468	456	NA
2427	VIT_212s0055g00320	-1.59965	6.80553e-05	0.00184805	udp-glucose flavonoid 3-o-glucosyltransferase 6-like	468	gi|359485955|ref|XP_002265387|PREDICTED: UDP-glucose flavonoid 3-O-glucosyltransferase 6-like [Vitis vinifera]	XP_002265387	0	97	94043	468	456	NA
3009	VIT_214s0108g01590	-0.476712	0.000615224	0.0106355	udp-glucose dehydrogenase	79	gi|296082993|emb|CBI22294|unnamed protein product [Vitis vinifera]	CBI22294	5.4758e-37	100	171	79	79	NA
1084	VIT_206s0004g00020	4.19134	3.79732e-05	0.00113157	nac protein 1	297	gi|225435840|ref|XP_002283807|PREDICTED: NAC domain-containing protein 68 [Vitis vinifera] >gi|297746521|emb|CBI16577| unnamed protein product [Vitis vinifera]	XP_002283807	6.3423e-164	95	59434	297	284	NA
3108	VIT_215s0046g00290	3.69957	1.68918e-11	3.43051e-09	auxin response factor 9	731	gi|359489584|ref|XP_002264072|PREDICTED: auxin response factor 18-like [Vitis vinifera]	XP_002264072	0	91	13307	718	658	NA
886	VIT_205s0020g01055	3.15501	2.57329e-16	1.4141e-13	agamous-like mads-box protein agl80-like	441	gi|225432222|ref|XP_002275455|PREDICTED: agamous-like MADS-box protein AGL80-like [Vitis vinifera]	XP_002275455	1.1861e-112	87	42546	235	205	NA
3293	VIT_216s0039g02740	2.54753	1.17155e-16	7.41403e-14	glutamate dehydrogenase 2	309	gi|225454886|ref|XP_002278888|PREDICTED: glutamate dehydrogenase [Vitis vinifera] >gi|297737382|emb|CBI26583| unnamed protein product [Vitis vinifera]	XP_002278888	3.6892e-172	95	62268	322	306	NA
1247	VIT_206s0009g01140	2.5402	4.92557e-69	4.60147e-65	vacuolar amino acid transporter 1-like	335	gi|225436061|ref|XP_002276455|PREDICTED: vacuolar amino acid transporter 1 [Vitis vinifera] >gi|296083999|emb|CBI24387| unnamed protein product [Vitis vinifera]	XP_002276455	0	95	64284	335	321	NA
3816	VIT_218s0089g01230	2.14262	0.00236016	0.0283905	fructokinase-2	258	gi|225459906|ref|XP_002263733|PREDICTED: putative fructokinase-5-like [Vitis vinifera]	XP_002263733	1.0824e-128	94	47663	246	233	NA
3247	VIT_216s0022g00670	-1.3917	1.19824e-13	3.61096e-11	vacuolar invertase	510	gi|225466093|ref|XP_002265534|PREDICTED: beta-fructofuranosidase, soluble isoenzyme I-like [Vitis vinifera]	XP_002265534	0	97	99245	510	498	NA
590	VIT_203s0038g00670	0.717398	0.000220327	0.00477184	plastidic aldolase	327	gi|225427768|ref|XP_002267726|PREDICTED: probable fructose-bisphosphate aldolase 1, chloroplastic [Vitis vinifera] >gi|147835267|emb|CAN74445| hypothetical protein VITISV_020600 [Vitis vinifera]	XP_002267726	0	100	67696	327	327	NA
816	VIT_204s0023g03010	0.992302	3.22424e-07	2.00806e-05	plastidic aldolase	396	gi|359476642|ref|XP_003631873|PREDICTED: probable fructose-bisphosphate aldolase 2, chloroplastic-like [Vitis vinifera]	XP_003631873	0	100	81187	396	396	NA

### Sheet: RIPENING
	RIPENING
	Row.names	log2FoldChange	pvalue	padj	V2	V3	V4	V5	V6	V7	V8	V9	V10	V11
	VIT_202s0033g00450	0.81291	7.77873e-06	0.00021274	MYBA3	187	gi|359474620|ref|XP_003631496|PREDICTED: transcription factor MYB113-like [Vitis vinifera] >gi|47232546|dbj|BAD18979| myb-related transcription factor VvMYBA3 [Vitis vinifera] >gi|118772095|gb|ABL14067| R2R3 MYB transcription factor [Vitis vinifera] >gi|118772097|gb|ABL14068| similar to R2R3 MYB transcription factor [Vitis vinifera] >gi|221271545|dbj|BAH15079| myb-related transcription factor [Vi…	XP_003631496	2.2965e-79	84	31283	187	158	NA
	VIT_204s0008g03780	-1.29113	0.00470473	0.0282742	myb-related protein 3r-1-like	831	gi|359476374|ref|XP_002281528|PREDICTED: myb-related protein 3R-1-like [Vitis vinifera]	XP_002281528	0	95	16174	826	790	NA
	VIT_206s0080g00790	1.49316	0.000176433	0.00244501	dna binding	224	gi|225464896|ref|XP_002273261|PREDICTED: myb-like protein H [Vitis vinifera]	XP_002273261	3.3568e-117	95	43828	224	213	NA
	VIT_210s0116g01760	2.11756	0.00739802	0.0394987	triptychon and	92	gi|359483438|ref|XP_002268919|PREDICTED: transcription repressor MYB4-like [Vitis vinifera]	XP_002268919	2.6758e-42	100	18919	92	92	NA
	VIT_214s0066g01090	2.2902	0.00420298	0.0261181	MYB24	214	gi|225452426|ref|XP_002277118|PREDICTED: myb-related protein 305 [Vitis vinifera] >gi|147795417|emb|CAN77103| hypothetical protein VITISV_018445 [Vitis vinifera] >gi|296087649|emb|CBI34905| unnamed protein product [Vitis vinifera]	XP_002277118	9.4623e-105	100	39727	189	189	NA
	VIT_214s0108g00830	0.731153	0.00623954	0.0346791	MYB30B	247	gi|225452821|ref|XP_002283575|PREDICTED: myb-related protein 306 isoform 1 [Vitis vinifera]	XP_002283575	9.8095e-126	96	46718	240	232	NA
	VIT_215s0046g00170	-1.66752	4.16858e-07	2.1149e-05	MYBPA1	286	gi|225470950|ref|XP_002266014|PREDICTED: myb-related protein 308 [Vitis vinifera]	XP_002266014	2.4631e-118	78	44351	286	225	NA
	VIT_217s0000g02710	-2.66761	0.00272663	0.0188948	myb domain protein 4r1	294	gi|297734293|emb|CBI15540|unnamed protein product [Vitis vinifera]	CBI15540	6.9921e-111	80	41898	273	221	NA
	VIT_219s0014g03820	-4.81457	0.00637381	0.0352553	MYB145	361	gi|225461291|ref|XP_002281638|PREDICTED: uncharacterized protein LOC100243528 [Vitis vinifera]	XP_002281638	4.2144e-172	83	62268	361	303	NA
	VIT_205s0094g00480	0.809257	0.00122857	0.0104728	basic helix-loop-helix domain-containing protein	106	gi|225434106|ref|XP_002273925|PREDICTED: transcription factor bHLH113 [Vitis vinifera] >gi|147799457|emb|CAN65949| hypothetical protein VITISV_012226 [Vitis vinifera] >gi|296084284|emb|CBI24672| unnamed protein product [Vitis vinifera]	XP_002273925	4.5826e-33	100	15718	78	78	NA
	VIT_218s0001g07210	-3.64337	2.27422e-09	2.93879e-07	transcription factor bhlh143	53	gi|356498829|ref|XP_003518251|PREDICTED: transcription factor bHLH145-like [Glycine max]	XP_003518251	2.9101e-19	96	11264	53	51	NA
	VIT_201s0244g00010	-1.08554	0.00868395	0.0444222	bhlh transcription factor upa20	270	gi|225425220|ref|XP_002267465|PREDICTED: transcription factor bHLH76-like [Vitis vinifera]	XP_002267465	1.3069e-138	92	5099	270	250	NA
	VIT_214s0060g01010	1.03584	5.80543e-06	0.00017102	transcription factor bhlh149-like	207	gi|225450561|ref|XP_002281846|PREDICTED: transcription factor bHLH149 [Vitis vinifera] >gi|147818278|emb|CAN64723| hypothetical protein VITISV_026724 [Vitis vinifera]	XP_002281846	3.9123e-69	74	2787	195	146	NA
	VIT_206s0004g03040	-0.603789	0.00386294	0.024511	wd repeat-containing protein	393	gi|225435281|ref|XP_002285063|PREDICTED: WD repeat-containing protein 20 [Vitis vinifera] >gi|297746239|emb|CBI16295| unnamed protein product [Vitis vinifera]	XP_002285063	0	91	68315	365	335	NA
	VIT_207s0005g04630	-0.75917	0.00153855	0.0123295	transducin wd40 domain-containing protein	610	gi|359480074|ref|XP_002268829|PREDICTED: uncharacterized protein LOC100246400 [Vitis vinifera]	XP_002268829	0	97	11333	568	553	NA
	VIT_208s0007g00730	-1.47974	7.03011e-05	0.00121832	wd-repeat membrane protein	791	gi|225440418|ref|XP_002269448|PREDICTED: uncharacterized WD repeat-containing protein C16727 isoform 1 [Vitis vinifera] >gi|297740341|emb|CBI30523| unnamed protein product [Vitis vinifera]	XP_002269448	0	97	15892	791	770	NA
	VIT_208s0007g04690	-0.931447	0.00165739	0.0129901	wd repeat-containing protein 3-like	770	gi|225441141|ref|XP_002266326|PREDICTED: WD repeat-containing protein 3 [Vitis vinifera]	XP_002266326	0	90	1412	770	697	NA
	VIT_214s0030g01350	-0.63006	0.00382275	0.0243534	wd repeat-containing protein 48-like	765	gi|225451197|ref|XP_002271491|PREDICTED: WD repeat-containing protein 48 homolog isoform 1 [Vitis vinifera]	XP_002271491	0	98	1550	765	750	NA
	VIT_215s0048g01650	-1.36414	1.47176e-06	5.79979e-05	beige-related and wd-40 repeat-containing protein	1938	gi|225453793|ref|XP_002270775|PREDICTED: uncharacterized protein LOC100247154 [Vitis vinifera]	XP_002270775	0	88	35016	1938	1719	NA
	VIT_207s0104g01340	2.16438	0.00271536	0.0188478	bidirectional sugar transporter sweet14-like	276	gi|296086628|emb|CBI32263|unnamed protein product [Vitis vinifera]	CBI32263	5.3956e-155	100	56488	275	275	NA
	VIT_218s0075g00330	3.02539	0.000147357	0.00212574	sucrose-phosphate synthase	79	gi|147812101|emb|CAN61526|hypothetical protein VITISV_036339 [Vitis vinifera]	CAN61526	1.7333e-29	100	14662	71	71	NA
	VIT_218s0089g00490	-5.81491	0.00024754	0.00313512	sucrose-phosphate synthase	65	gi|297734786|emb|CBI17020|unnamed protein product [Vitis vinifera]	CBI17020	6.415e-26	100	13139	65	65	NA
	VIT_201s0026g01960	-1.31226	0.00194631	0.0146853	sucrose transporter	605	gi|225425752|ref|XP_002276748|PREDICTED: LOW QUALITY PROTEIN: sucrose transport protein SUC3 [Vitis vinifera]	XP_002276748	0	90	10965	605	546	NA
	VIT_207s0005g00750	-0.715058	0.00343766	0.0225358	sucrose synthase 1	684	gi|225437428|ref|XP_002271896|PREDICTED: sucrose synthase 2 [Vitis vinifera] >gi|147800323|emb|CAN68704| hypothetical protein VITISV_035889 [Vitis vinifera] >gi|297743915|emb|CBI36885| unnamed protein product [Vitis vinifera]	XP_002271896	0	100	14326	684	684	NA
3381	VIT_208s0007g01570	1.36908	0.00157578	0.012518	fructose- -bisphosphatase	410	gi|225440564|ref|XP_002276567|PREDICTED: fructose-1,6-bisphosphatase, chloroplastic-like [Vitis vinifera]	XP_002276567	0	95	70586	363	348	NA
1371	VIT_203s0017g02110	-1.39599	0.00980284	0.0485038	udp-glucose flavonoid 3-o-glucosyltransferase 6-like	189	gi|225464762|ref|XP_002265416|PREDICTED: putative UDP-glucose flavonoid 3-O-glucosyltransferase 3-like isoform 2 [Vitis vinifera]	XP_002265416	4.2737e-105	100	39797	189	189	NA
4913	VIT_212s0034g02230	-3.46156	9.49352e-33	4.98505e-29	udp-glucose:glycoprotein glucosyltransferase	1197	gi|298204497|emb|CBI23772|unnamed protein product [Vitis vinifera]	CBI23772	0	94	22547	1175	1114	NA
5727	VIT_214s0066g00410	0.871814	0.00228857	0.0165812	glucose-6-phosphate 1-epimerase	306	gi|225452318|ref|XP_002272928|PREDICTED: putative glucose-6-phosphate 1-epimerase [Vitis vinifera] >gi|296087598|emb|CBI34854| unnamed protein product [Vitis vinifera]	XP_002272928	2.0542e-161	93	5866	306	286	NA
6372	VIT_216s0039g02230	-1.44106	4.99749e-05	0.000926454	udp-glucose:flavonoid 3-o-glucosyltransferase	456	gi|225454815|ref|XP_002277035|PREDICTED: anthocyanidin 3-O-glucosyltransferase 2 [Vitis vinifera] >gi|297737335|emb|CBI26536| unnamed protein product [Vitis vinifera]	XP_002277035	0	92	86248	456	421	NA
3383	VIT_208s0007g01640	1.30862	1.08861e-09	1.55151e-07	fructokinase-like protein 1	720	gi|297740264|emb|CBI30446|unnamed protein product [Vitis vinifera]	CBI30446	0	87	12807	715	628	NA
2678	VIT_206s0009g01650	-6.43068	2.38818e-06	8.50193e-05	probable -trehalose-phosphate synthase	497	gi|147788156|emb|CAN67058|hypothetical protein VITISV_036715 [Vitis vinifera]	CAN67058	0	96	82569	414	401	NA
6765	VIT_217s0000g08010	-1.9901	7.98838e-05	0.00135095	probable -trehalose-phosphate synthase	809	gi|225457083|ref|XP_002283215|PREDICTED: probable alpha,alpha-trehalose-phosphate synthase [UDP-forming] 9 [Vitis vinifera]	XP_002283215	0	91	16123	862	791	NA
1491	VIT_203s0063g01510	-4.45476	4.02942e-08	3.19373e-06	probable -trehalose-phosphate synthase	705	gi|225428630|ref|XP_002281386|PREDICTED: probable alpha,alpha-trehalose-phosphate synthase [UDP-forming] 7-like [Vitis vinifera]	XP_002281386	0	98	1436	705	691	NA
4798	VIT_212s0028g01670	-2.86921	1.87652e-05	0.000436483	probable -trehalose-phosphate synthase	855	gi|359485309|ref|XP_003633255|PREDICTED: probable alpha,alpha-trehalose-phosphate synthase [UDP-forming] 7-like [Vitis vinifera]	XP_003633255	0	100	17829	855	855	NA
83	VIT_200s0211g00180	-3.60214	6.5371e-06	0.000187576	mads box	164	gi|359495802|ref|XP_002273556|PREDICTED: MADS-box transcription factor 27-like [Vitis vinifera] >gi|297736691|emb|CBI25708| unnamed protein product [Vitis vinifera]	XP_002273556	1.3216e-80	100	31549	155	155	NA
1843	VIT_204s0023g01290	5.51125	1.12611e-16	9.09724e-14	anthocyanidin 3-o-glucosyltransferase 5-like	502	gi|225430836|ref|XP_002273356|PREDICTED: anthocyanidin 3-O-glucosyltransferase 5-like [Vitis vinifera]	XP_002273356	0	100	10336	502	502	NA
5085	VIT_212s0134g00030	3.5726	0.0072671	0.0389562	isoprene synthase	579	gi|225447404|ref|XP_002281379|PREDICTED: isoprene synthase, chloroplastic-like isoform 1 [Vitis vinifera]	XP_002281379	0	100	12063	579	579	NA
7020	VIT_218s0001g07900	2.68801	9.58613e-05	0.00154407	mads box	240	gi|302142098|emb|CBI19301|unnamed protein product [Vitis vinifera]	CBI19301	2.3481e-133	100	49271	240	240	NA
1884	VIT_204s0023g03010	0.886133	0.000748488	0.00716883	plastidic aldolase	396	gi|359476642|ref|XP_003631873|PREDICTED: probable fructose-bisphosphate aldolase 2, chloroplastic-like [Vitis vinifera]	XP_003631873	0	100	81187	396	396	NA
1388	VIT_203s0038g00670	0.785355	0.00184169	0.0140972	plastidic aldolase	327	gi|225427768|ref|XP_002267726|PREDICTED: probable fructose-bisphosphate aldolase 1, chloroplastic [Vitis vinifera] >gi|147835267|emb|CAN74445| hypothetical protein VITISV_020600 [Vitis vinifera]	XP_002267726	0	100	67696	327	327	NA
